# Quantifying the adaptive landscape of commensal gut bacteria using high-resolution lineage tracking

**DOI:** 10.1101/2022.05.13.491573

**Authors:** Daniel P.G.H. Wong, Benjamin H. Good

**Author notes:** Correspondence should be addressed to: B.H.G.

## Abstract

Gut microbiota can adapt to their host environment by rapidly acquiring new mutations. However, the dynamics of this process are difficult to characterize in dominant gut species in their complex *in vivo* environment. Here we show that the fine-scale dynamics of genome-wide transposon libraries can enable quantitative inferences of these *in vivo* evolutionary forces. By analyzing >400,000 lineages across four human *Bacteroides* strains in gnotobiotic mice, we observed positive selection on thousands of previously hidden mutations – most of which were unrelated to their original gene knockouts. The spectrum of fitness benefits varied between species, and displayed diverse tradeoffs over time and in different dietary conditions, enabling inferences of their underlying function. These results suggest that within-host adaptations arise from an intense competition between numerous contending mutations, which can strongly influence their emergent evolutionary tradeoffs.
