## Supplemental Table S1 for "Quantifying the adaptive landscape of commensal gut bacteria using high-resolution lineage tracking"

Species	Environment	Mouse/BiologicalRep	Day/TechnicalRep	InternalCode	FastqFilename
BWH2	Arabinose	1	1	Arabinose.1.1	Multi_taxon_INSeq_Arabinose_P1_1_S1_BWH2.fastq.gz
BWH2	Arabinose	1	2	Arabinose.2.1	Multi_taxon_INSeq_Arabinose_P1_1_S2_BWH2.fastq.gz
BWH2	Arabinose	1	3	Arabinose.3.1	Multi_taxon_INSeq_Arabinose_P1_1_S3_BWH2.fastq.gz
BWH2	Arabinose	2	1	Arabinose.4.1	Multi_taxon_INSeq_Arabinose_P1_2_S1_BWH2.fastq.gz
BWH2	Arabinose	2	2	Arabinose.5.1	Multi_taxon_INSeq_Arabinose_P1_2_S2_BWH2.fastq.gz
BWH2	Arabinose	2	3	Arabinose.6.1	Multi_taxon_INSeq_Arabinose_P1_2_S3_BWH2.fastq.gz
BWH2	Glucose	1	1	Glucose.1.1	Multi_taxon_INSeq_Glucose_P1_1_S1_BWH2.fastq.gz
BWH2	Glucose	1	2	Glucose.2.1	Multi_taxon_INSeq_Glucose_P1_1_S2_BWH2.fastq.gz
BWH2	Glucose	1	3	Glucose.3.1	Multi_taxon_INSeq_Glucose_P1_1_S3_BWH2.fastq.gz
BWH2	Glucose	2	1	Glucose.4.1	Multi_taxon_INSeq_Glucose_P1_2_S1_BWH2.fastq.gz
BWH2	Glucose	2	2	Glucose.5.1	Multi_taxon_INSeq_Glucose_P1_2_S2_BWH2.fastq.gz
BWH2	Glucose	2	3	Glucose.6.1	Multi_taxon_INSeq_Glucose_P1_2_S3_BWH2.fastq.gz
BWH2	HHH	06	04	E1.6.4	Multi_taxon_INSeq_E1_D4_M6_BWH2.fastq.gz
BWH2	HHH	06	10	E1.6.10	Multi_taxon_INSeq_E1_D10_M6_BWH2.fastq.gz
BWH2	HHH	06	16	E1.6.16	Multi_taxon_INSeq_E1_D16_M6_BWH2.fastq.gz
BWH2	HHH	07	04	E1.7.4	Multi_taxon_INSeq_E1_D4_M7_BWH2.fastq.gz
BWH2	HHH	07	10	E1.7.10	Multi_taxon_INSeq_E1_D10_M7_BWH2.fastq.gz
BWH2	HHH	07	16	E1.7.16	Multi_taxon_INSeq_E1_D16_M7_BWH2.fastq.gz
BWH2	HHH	08	04	E1.8.4	Multi_taxon_INSeq_E1_D4_M8_BWH2.fastq.gz
BWH2	HHH	08	10	E1.8.10	Multi_taxon_INSeq_E1_D10_M8_BWH2.fastq.gz
BWH2	HHH	08	16	E1.8.16	Multi_taxon_INSeq_E1_D16_M8_BWH2.fastq.gz
BWH2	HHH	09	04	E1.9.4	Multi_taxon_INSeq_E1_D4_M9_BWH2.fastq.gz
BWH2	HHH	09	10	E1.9.10	Multi_taxon_INSeq_E1_D10_M9_BWH2.fastq.gz
BWH2	HHH	09	16	E1.9.16	Multi_taxon_INSeq_E1_D16_M9_BWH2.fastq.gz
BWH2	HHH	10	04	E1.10.4	Multi_taxon_INSeq_E1_D4_M10_BWH2.fastq.gz
BWH2	HHH	10	10	E1.10.10	Multi_taxon_INSeq_E1_D10_M10_BWH2.fastq.gz
BWH2	HHH	10	16	E1.10.16	Multi_taxon_INSeq_E1_D16_M10_BWH2.fastq.gz
BWH2	HLH	01	04	E1.1.4	Multi_taxon_INSeq_E1_D4_M1_BWH2.fastq.gz
BWH2	HLH	01	10	E1.1.10	Multi_taxon_INSeq_E1_D10_M1_BWH2.fastq.gz
BWH2	HLH	01	16	E1.1.16	Multi_taxon_INSeq_E1_D16_M1_BWH2.fastq.gz
BWH2	HLH	02	04	E1.2.4	Multi_taxon_INSeq_E1_D4_M2_BWH2.fastq.gz
BWH2	HLH	02	10	E1.2.10	Multi_taxon_INSeq_E1_D10_M2_BWH2.fastq.gz
BWH2	HLH	02	16	E1.2.16	Multi_taxon_INSeq_E1_D16_M2_BWH2.fastq.gz
BWH2	HLH	03	04	E1.3.4	Multi_taxon_INSeq_E1_D4_M3_BWH2.fastq.gz
BWH2	HLH	03	10	E1.3.10	Multi_taxon_INSeq_E1_D10_M3_BWH2.fastq.gz
BWH2	HLH	03	16	E1.3.16	Multi_taxon_INSeq_E1_D16_M3_BWH2.fastq.gz
BWH2	HLH	05	04	E1.5.4	Multi_taxon_INSeq_E1_D4_M5_BWH2.fastq.gz
BWH2	HLH	05	10	E1.5.10	Multi_taxon_INSeq_E1_D10_M5_BWH2.fastq.gz
BWH2	HLH	05	16	E1.5.16	Multi_taxon_INSeq_E1_D16_M5_BWH2.fastq.gz
BWH2	LHL	11	04	E1.11.4	Multi_taxon_INSeq_E1_D4_M11_BWH2.fastq.gz
BWH2	LHL	11	10	E1.11.10	Multi_taxon_INSeq_E1_D10_M11_BWH2.fastq.gz
BWH2	LHL	11	16	E1.11.16	Multi_taxon_INSeq_E1_D16_M11_BWH2.fastq.gz
BWH2	LHL	12	04	E1.12.4	Multi_taxon_INSeq_E1_D4_M12_BWH2.fastq.gz
BWH2	LHL	12	10	E1.12.10	Multi_taxon_INSeq_E1_D10_M12_BWH2.fastq.gz
BWH2	LHL	12	16	E1.12.16	Multi_taxon_INSeq_E1_D16_M12_BWH2.fastq.gz
BWH2	LHL	13	04	E1.13.4	Multi_taxon_INSeq_E1_D4_M13_BWH2.fastq.gz
BWH2	LHL	13	10	E1.13.10	Multi_taxon_INSeq_E1_D10_M13_BWH2.fastq.gz
BWH2	LHL	13	16	E1.13.16	Multi_taxon_INSeq_E1_D16_M13_BWH2.fastq.gz
BWH2	LHL	15	04	E1.15.4	Multi_taxon_INSeq_E1_D4_M15_BWH2.fastq.gz
BWH2	LHL	15	10	E1.15.10	Multi_taxon_INSeq_E1_D10_M15_BWH2.fastq.gz
BWH2	LHL	15	16	E1.15.16	Multi_taxon_INSeq_E1_D16_M15_BWH2.fastq.gz
BWH2	LLL	16	04	E1.16.4	Multi_taxon_INSeq_E1_D4_M16_BWH2.fastq.gz
BWH2	LLL	16	10	E1.16.10	Multi_taxon_INSeq_E1_D10_M16_BWH2.fastq.gz
BWH2	LLL	16	16	E1.16.16	Multi_taxon_INSeq_E1_D16_M16_BWH2.fastq.gz
BWH2	LLL	18	04	E1.18.4	Multi_taxon_INSeq_E1_D4_M18_BWH2.fastq.gz
BWH2	LLL	18	10	E1.18.10	Multi_taxon_INSeq_E1_D10_M18_BWH2.fastq.gz
BWH2	LLL	18	16	E1.18.16	Multi_taxon_INSeq_E1_D16_M18_BWH2.fastq.gz
BWH2	LLL	19	04	E1.19.4	Multi_taxon_INSeq_E1_D4_M19_BWH2.fastq.gz
BWH2	LLL	19	10	E1.19.10	Multi_taxon_INSeq_E1_D10_M19_BWH2.fastq.gz
BWH2	LLL	19	16	E1.19.16	Multi_taxon_INSeq_E1_D16_M19_BWH2.fastq.gz
BWH2	TYG	1	1	TYG.1.1	Multi_taxon_INSeq_TYG_P1_1_S1_BWH2.fastq.gz
BWH2	TYG	1	2	TYG.2.1	Multi_taxon_INSeq_TYG_P1_1_S2_BWH2.fastq.gz
BWH2	TYG	1	3	TYG.3.1	Multi_taxon_INSeq_TYG_P1_1_S3_BWH2.fastq.gz
BWH2	TYG	2	1	TYG.4.1	Multi_taxon_INSeq_TYG_P1_2_S1_BWH2.fastq.gz
BWH2	TYG	2	2	TYG.5.1	Multi_taxon_INSeq_TYG_P1_2_S2_BWH2.fastq.gz
BWH2	TYG	2	3	TYG.6.1	Multi_taxon_INSeq_TYG_P1_2_S3_BWH2.fastq.gz
BWH2	WAX	1	1	WAX.1.1	Multi_taxon_INSeq_WAX_P1_1_S1_BWH2.fastq.gz
BWH2	WAX	1	2	WAX.2.1	Multi_taxon_INSeq_WAX_P1_1_S2_BWH2.fastq.gz
BWH2	WAX	1	3	WAX.3.1	Multi_taxon_INSeq_WAX_P1_1_S3_BWH2.fastq.gz
BWH2	WAX	2	1	WAX.4.1	Multi_taxon_INSeq_WAX_P1_2_S1_BWH2.fastq.gz
BWH2	WAX	2	2	WAX.5.1	Multi_taxon_INSeq_WAX_P1_2_S2_BWH2.fastq.gz
BWH2	WAX	2	3	WAX.6.1	Multi_taxon_INSeq_WAX_P1_2_S3_BWH2.fastq.gz
BWH2	Xylose	1	1	Xylose.1.1	Multi_taxon_INSeq_Xylose_P1_1_S1_BWH2.fastq.gz
BWH2	Xylose	1	2	Xylose.2.1	Multi_taxon_INSeq_Xylose_P1_1_S2_BWH2.fastq.gz
BWH2	Xylose	1	3	Xylose.3.1	Multi_taxon_INSeq_Xylose_P1_1_S3_BWH2.fastq.gz
BWH2	Xylose	2	1	Xylose.4.1	Multi_taxon_INSeq_Xylose_P1_2_S1_BWH2.fastq.gz
BWH2	Xylose	2	2	Xylose.5.1	Multi_taxon_INSeq_Xylose_P1_2_S2_BWH2.fastq.gz
BWH2	Xylose	2	3	Xylose.6.1	Multi_taxon_INSeq_Xylose_P1_2_S3_BWH2.fastq.gz
BWH2	input	0	01	input.1.0	Multi_taxon_INSeq_input_sample1_BWH2.fastq.gz
BWH2	input	0	02	input.2.0	Multi_taxon_INSeq_input_sample2_BWH2.fastq.gz
BWH2	input	0	03	input.3.0	Multi_taxon_INSeq_input_sample3_BWH2.fastq.gz
BWH2	input	0	04	input.4.0	Multi_taxon_INSeq_input_sample4_BWH2.fastq.gz
BWH2	input	0	05	input.5.0	Multi_taxon_INSeq_input_sample5_BWH2.fastq.gz
BWH2	input	0	06	input.6.0	Multi_taxon_INSeq_input_sample6_BWH2.fastq.gz
BWH2	input	0	07	input.7.0	Multi_taxon_INSeq_input_sample7_BWH2.fastq.gz
BWH2	input	0	08	input.8.0	Multi_taxon_INSeq_input_sample8_BWH2.fastq.gz
BWH2	input	0	09	input.9.0	Multi_taxon_INSeq_input_sample9_BWH2.fastq.gz
BWH2	input	0	10	input.10.0	Multi_taxon_INSeq_input_sample10_BWH2.fastq.gz
BWH2	input	0	11	input.11.0	Multi_taxon_INSeq_input_sample11_BWH2.fastq.gz
BWH2	input	0	12	input.12.0	Multi_taxon_INSeq_input_sample12_BWH2.fastq.gz
BWH2	input	0	13	input.13.0	Multi_taxon_INSeq_input_sample13_BWH2.fastq.gz
BWH2	input	0	14	input.14.0	Multi_taxon_INSeq_input_sample14_BWH2.fastq.gz
BWH2	input	0	15	input.15.0	Multi_taxon_INSeq_input_sample15_BWH2.fastq.gz
BWH2	input	0	16	input.16.0	Multi_taxon_INSeq_input_sample16_BWH2.fastq.gz
BWH2	input	0	17	input.17.0	Multi_taxon_INSeq_input_sample17_BWH2.fastq.gz
BWH2	input	0	18	input.18.0	Multi_taxon_INSeq_input_sample18_BWH2.fastq.gz
BWH2	input	0	19	input.19.0	Multi_taxon_INSeq_input_sample19_BWH2.fastq.gz
BWH2	input	0	20	input.20.0	Multi_taxon_INSeq_input_sample20_BWH2.fastq.gz
BWH2	input	0	21	input.21.0	Multi_taxon_INSeq_input_sample21_BWH2.fastq.gz
BWH2	input	0	22	input.22.0	Multi_taxon_INSeq_input_sample22_BWH2.fastq.gz
BWH2	input	0	23	input.23.0	Multi_taxon_INSeq_input_sample23_BWH2.fastq.gz
BWH2	input	0	24	input.24.0	Multi_taxon_INSeq_input_sample24_BWH2.fastq.gz
BWH2	input	0	25	input.25.0	Multi_taxon_INSeq_input_sample25_BWH2.fastq.gz
BWH2	input	0	26	input.26.0	Multi_taxon_INSeq_input_sample26_BWH2.fastq.gz
BWH2	input	0	27	input.27.0	Multi_taxon_INSeq_input_sample27_BWH2.fastq.gz
BWH2	input	0	28	input.28.0	Multi_taxon_INSeq_input_sample28_BWH2.fastq.gz
BWH2	input	0	29	input.29.0	Multi_taxon_INSeq_input_sample29_BWH2.fastq.gz
BWH2	input	0	30	input.30.0	Multi_taxon_INSeq_input_sample30_BWH2.fastq.gz
BWH2	input	0	31	input.31.0	Multi_taxon_INSeq_input_sample31_BWH2.fastq.gz
BWH2	input	0	32	input.32.0	Multi_taxon_INSeq_input_sample32_BWH2.fastq.gz
BWH2	input	0	33	input.33.0	Multi_taxon_INSeq_input_sample33_BWH2.fastq.gz
BWH2	input	0	34	input.34.0	Multi_taxon_INSeq_input_sample34_BWH2.fastq.gz
BWH2	input	0	35	input.35.0	Multi_taxon_INSeq_input_sample35_BWH2.fastq.gz
BWH2	input	0	36	input.36.0	Multi_taxon_INSeq_input_sample36_BWH2.fastq.gz
BWH2	input	0	37	input.37.0	Multi_taxon_INSeq_input_sample37_BWH2.fastq.gz
BWH2	input	0	38	input.38.0	Multi_taxon_INSeq_input_sample38_BWH2.fastq.gz
BWH2	input	0	39	input.39.0	Multi_taxon_INSeq_input_sample39_BWH2.fastq.gz
BWH2	input	0	40	input.40.0	Multi_taxon_INSeq_input_sample40_BWH2.fastq.gz
BWH2	input	0	41	input.41.0	Multi_taxon_INSeq_input_sample41_BWH2.fastq.gz
Bovatus	HHH	06	04	E1.6.4	Multi_taxon_INSeq_E1_D4_M6_Bovatus.fastq.gz
Bovatus	HHH	06	10	E1.6.10	Multi_taxon_INSeq_E1_D10_M6_Bovatus.fastq.gz
Bovatus	HHH	06	16	E1.6.16	Multi_taxon_INSeq_E1_D16_M6_Bovatus.fastq.gz
Bovatus	HHH	07	04	E1.7.4	Multi_taxon_INSeq_E1_D4_M7_Bovatus.fastq.gz
Bovatus	HHH	07	10	E1.7.10	Multi_taxon_INSeq_E1_D10_M7_Bovatus.fastq.gz
Bovatus	HHH	07	16	E1.7.16	Multi_taxon_INSeq_E1_D16_M7_Bovatus.fastq.gz
Bovatus	HHH	08	04	E1.8.4	Multi_taxon_INSeq_E1_D4_M8_Bovatus.fastq.gz
Bovatus	HHH	08	10	E1.8.10	Multi_taxon_INSeq_E1_D10_M8_Bovatus.fastq.gz
Bovatus	HHH	08	16	E1.8.16	Multi_taxon_INSeq_E1_D16_M8_Bovatus.fastq.gz
Bovatus	HHH	09	04	E1.9.4	Multi_taxon_INSeq_E1_D4_M9_Bovatus.fastq.gz
Bovatus	HHH	09	10	E1.9.10	Multi_taxon_INSeq_E1_D10_M9_Bovatus.fastq.gz
Bovatus	HHH	09	16	E1.9.16	Multi_taxon_INSeq_E1_D16_M9_Bovatus.fastq.gz
Bovatus	HHH	10	04	E1.10.4	Multi_taxon_INSeq_E1_D4_M10_Bovatus.fastq.gz
Bovatus	HHH	10	10	E1.10.10	Multi_taxon_INSeq_E1_D10_M10_Bovatus.fastq.gz
Bovatus	HHH	10	16	E1.10.16	Multi_taxon_INSeq_E1_D16_M10_Bovatus.fastq.gz
Bovatus	HLH	01	04	E1.1.4	Multi_taxon_INSeq_E1_D4_M1_Bovatus.fastq.gz
Bovatus	HLH	01	10	E1.1.10	Multi_taxon_INSeq_E1_D10_M1_Bovatus.fastq.gz
Bovatus	HLH	01	16	E1.1.16	Multi_taxon_INSeq_E1_D16_M1_Bovatus.fastq.gz
Bovatus	HLH	02	04	E1.2.4	Multi_taxon_INSeq_E1_D4_M2_Bovatus.fastq.gz
Bovatus	HLH	02	10	E1.2.10	Multi_taxon_INSeq_E1_D10_M2_Bovatus.fastq.gz
Bovatus	HLH	02	16	E1.2.16	Multi_taxon_INSeq_E1_D16_M2_Bovatus.fastq.gz
Bovatus	HLH	03	04	E1.3.4	Multi_taxon_INSeq_E1_D4_M3_Bovatus.fastq.gz
Bovatus	HLH	03	10	E1.3.10	Multi_taxon_INSeq_E1_D10_M3_Bovatus.fastq.gz
Bovatus	HLH	03	16	E1.3.16	Multi_taxon_INSeq_E1_D16_M3_Bovatus.fastq.gz
Bovatus	HLH	05	04	E1.5.4	Multi_taxon_INSeq_E1_D4_M5_Bovatus.fastq.gz
Bovatus	HLH	05	10	E1.5.10	Multi_taxon_INSeq_E1_D10_M5_Bovatus.fastq.gz
Bovatus	HLH	05	16	E1.5.16	Multi_taxon_INSeq_E1_D16_M5_Bovatus.fastq.gz
Bovatus	LHL	11	04	E1.11.4	Multi_taxon_INSeq_E1_D4_M11_Bovatus.fastq.gz
Bovatus	LHL	11	10	E1.11.10	Multi_taxon_INSeq_E1_D10_M11_Bovatus.fastq.gz
Bovatus	LHL	11	16	E1.11.16	Multi_taxon_INSeq_E1_D16_M11_Bovatus.fastq.gz
Bovatus	LHL	12	04	E1.12.4	Multi_taxon_INSeq_E1_D4_M12_Bovatus.fastq.gz
Bovatus	LHL	12	10	E1.12.10	Multi_taxon_INSeq_E1_D10_M12_Bovatus.fastq.gz
Bovatus	LHL	12	16	E1.12.16	Multi_taxon_INSeq_E1_D16_M12_Bovatus.fastq.gz
Bovatus	LHL	13	04	E1.13.4	Multi_taxon_INSeq_E1_D4_M13_Bovatus.fastq.gz
Bovatus	LHL	13	10	E1.13.10	Multi_taxon_INSeq_E1_D10_M13_Bovatus.fastq.gz
Bovatus	LHL	13	16	E1.13.16	Multi_taxon_INSeq_E1_D16_M13_Bovatus.fastq.gz
Bovatus	LHL	15	04	E1.15.4	Multi_taxon_INSeq_E1_D4_M15_Bovatus.fastq.gz
Bovatus	LHL	15	10	E1.15.10	Multi_taxon_INSeq_E1_D10_M15_Bovatus.fastq.gz
Bovatus	LHL	15	16	E1.15.16	Multi_taxon_INSeq_E1_D16_M15_Bovatus.fastq.gz
Bovatus	LLL	16	04	E1.16.4	Multi_taxon_INSeq_E1_D4_M16_Bovatus.fastq.gz
Bovatus	LLL	16	10	E1.16.10	Multi_taxon_INSeq_E1_D10_M16_Bovatus.fastq.gz
Bovatus	LLL	16	16	E1.16.16	Multi_taxon_INSeq_E1_D16_M16_Bovatus.fastq.gz
Bovatus	LLL	18	04	E1.18.4	Multi_taxon_INSeq_E1_D4_M18_Bovatus.fastq.gz
Bovatus	LLL	18	10	E1.18.10	Multi_taxon_INSeq_E1_D10_M18_Bovatus.fastq.gz
Bovatus	LLL	18	16	E1.18.16	Multi_taxon_INSeq_E1_D16_M18_Bovatus.fastq.gz
Bovatus	LLL	19	04	E1.19.4	Multi_taxon_INSeq_E1_D4_M19_Bovatus.fastq.gz
Bovatus	LLL	19	10	E1.19.10	Multi_taxon_INSeq_E1_D10_M19_Bovatus.fastq.gz
Bovatus	LLL	19	16	E1.19.16	Multi_taxon_INSeq_E1_D16_M19_Bovatus.fastq.gz
Bovatus	input	0	01	input.1.0	Multi_taxon_INSeq_input_sample1_Bovatus.fastq.gz
Bovatus	input	0	02	input.2.0	Multi_taxon_INSeq_input_sample2_Bovatus.fastq.gz
Bovatus	input	0	03	input.3.0	Multi_taxon_INSeq_input_sample3_Bovatus.fastq.gz
Bovatus	input	0	04	input.4.0	Multi_taxon_INSeq_input_sample4_Bovatus.fastq.gz
Bovatus	input	0	05	input.5.0	Multi_taxon_INSeq_input_sample5_Bovatus.fastq.gz
Bovatus	input	0	06	input.6.0	Multi_taxon_INSeq_input_sample6_Bovatus.fastq.gz
Bovatus	input	0	07	input.7.0	Multi_taxon_INSeq_input_sample7_Bovatus.fastq.gz
Bovatus	input	0	08	input.8.0	Multi_taxon_INSeq_input_sample8_Bovatus.fastq.gz
Bovatus	input	0	09	input.9.0	Multi_taxon_INSeq_input_sample9_Bovatus.fastq.gz
Bovatus	input	0	10	input.10.0	Multi_taxon_INSeq_input_sample10_Bovatus.fastq.gz
Bovatus	input	0	11	input.11.0	Multi_taxon_INSeq_input_sample11_Bovatus.fastq.gz
Bovatus	input	0	12	input.12.0	Multi_taxon_INSeq_input_sample12_Bovatus.fastq.gz
Bovatus	input	0	13	input.13.0	Multi_taxon_INSeq_input_sample13_Bovatus.fastq.gz
Bovatus	input	0	14	input.14.0	Multi_taxon_INSeq_input_sample14_Bovatus.fastq.gz
Bovatus	input	0	15	input.15.0	Multi_taxon_INSeq_input_sample15_Bovatus.fastq.gz
Bovatus	input	0	16	input.16.0	Multi_taxon_INSeq_input_sample16_Bovatus.fastq.gz
Bovatus	input	0	17	input.17.0	Multi_taxon_INSeq_input_sample17_Bovatus.fastq.gz
Bovatus	input	0	18	input.18.0	Multi_taxon_INSeq_input_sample18_Bovatus.fastq.gz
Bovatus	input	0	19	input.19.0	Multi_taxon_INSeq_input_sample19_Bovatus.fastq.gz
Bovatus	input	0	20	input.20.0	Multi_taxon_INSeq_input_sample20_Bovatus.fastq.gz
Bovatus	input	0	21	input.21.0	Multi_taxon_INSeq_input_sample21_Bovatus.fastq.gz
Bovatus	input	0	22	input.22.0	Multi_taxon_INSeq_input_sample22_Bovatus.fastq.gz
Bovatus	input	0	23	input.23.0	Multi_taxon_INSeq_input_sample23_Bovatus.fastq.gz
Bovatus	input	0	24	input.24.0	Multi_taxon_INSeq_input_sample24_Bovatus.fastq.gz
Bovatus	input	0	25	input.25.0	Multi_taxon_INSeq_input_sample25_Bovatus.fastq.gz
Bovatus	input	0	26	input.26.0	Multi_taxon_INSeq_input_sample26_Bovatus.fastq.gz
Bovatus	input	0	27	input.27.0	Multi_taxon_INSeq_input_sample27_Bovatus.fastq.gz
Bovatus	input	0	28	input.28.0	Multi_taxon_INSeq_input_sample28_Bovatus.fastq.gz
Bovatus	input	0	29	input.29.0	Multi_taxon_INSeq_input_sample29_Bovatus.fastq.gz
Bovatus	input	0	30	input.30.0	Multi_taxon_INSeq_input_sample30_Bovatus.fastq.gz
Bovatus	input	0	31	input.31.0	Multi_taxon_INSeq_input_sample31_Bovatus.fastq.gz
Bovatus	input	0	32	input.32.0	Multi_taxon_INSeq_input_sample32_Bovatus.fastq.gz
Bovatus	input	0	33	input.33.0	Multi_taxon_INSeq_input_sample33_Bovatus.fastq.gz
Bovatus	input	0	34	input.34.0	Multi_taxon_INSeq_input_sample34_Bovatus.fastq.gz
Bovatus	input	0	35	input.35.0	Multi_taxon_INSeq_input_sample35_Bovatus.fastq.gz
Bovatus	input	0	36	input.36.0	Multi_taxon_INSeq_input_sample36_Bovatus.fastq.gz
Bovatus	input	0	37	input.37.0	Multi_taxon_INSeq_input_sample37_Bovatus.fastq.gz
Bovatus	input	0	38	input.38.0	Multi_taxon_INSeq_input_sample38_Bovatus.fastq.gz
Bovatus	input	0	39	input.39.0	Multi_taxon_INSeq_input_sample39_Bovatus.fastq.gz
Bt7330	HHH	06	04	E1.6.4	Multi_taxon_INSeq_E1_D4_M6_Bt7330.fastq.gz
Bt7330	HHH	06	10	E1.6.10	Multi_taxon_INSeq_E1_D10_M6_Bt7330.fastq.gz
Bt7330	HHH	06	16	E1.6.16	Multi_taxon_INSeq_E1_D16_M6_Bt7330.fastq.gz
Bt7330	HHH	07	04	E1.7.4	Multi_taxon_INSeq_E1_D4_M7_Bt7330.fastq.gz
Bt7330	HHH	07	10	E1.7.10	Multi_taxon_INSeq_E1_D10_M7_Bt7330.fastq.gz
Bt7330	HHH	07	16	E1.7.16	Multi_taxon_INSeq_E1_D16_M7_Bt7330.fastq.gz
Bt7330	HHH	08	04	E1.8.4	Multi_taxon_INSeq_E1_D4_M8_Bt7330.fastq.gz
Bt7330	HHH	08	10	E1.8.10	Multi_taxon_INSeq_E1_D10_M8_Bt7330.fastq.gz
Bt7330	HHH	08	16	E1.8.16	Multi_taxon_INSeq_E1_D16_M8_Bt7330.fastq.gz
Bt7330	HHH	09	04	E1.9.4	Multi_taxon_INSeq_E1_D4_M9_Bt7330.fastq.gz
Bt7330	HHH	09	10	E1.9.10	Multi_taxon_INSeq_E1_D10_M9_Bt7330.fastq.gz
Bt7330	HHH	09	16	E1.9.16	Multi_taxon_INSeq_E1_D16_M9_Bt7330.fastq.gz
Bt7330	HHH	10	04	E1.10.4	Multi_taxon_INSeq_E1_D4_M10_Bt7330.fastq.gz
Bt7330	HHH	10	10	E1.10.10	Multi_taxon_INSeq_E1_D10_M10_Bt7330.fastq.gz
Bt7330	HHH	10	16	E1.10.16	Multi_taxon_INSeq_E1_D16_M10_Bt7330.fastq.gz
Bt7330	HLH	01	04	E1.1.4	Multi_taxon_INSeq_E1_D4_M1_Bt7330.fastq.gz
Bt7330	HLH	01	10	E1.1.10	Multi_taxon_INSeq_E1_D10_M1_Bt7330.fastq.gz
Bt7330	HLH	01	16	E1.1.16	Multi_taxon_INSeq_E1_D16_M1_Bt7330.fastq.gz
Bt7330	HLH	02	04	E1.2.4	Multi_taxon_INSeq_E1_D4_M2_Bt7330.fastq.gz
Bt7330	HLH	02	10	E1.2.10	Multi_taxon_INSeq_E1_D10_M2_Bt7330.fastq.gz
Bt7330	HLH	02	16	E1.2.16	Multi_taxon_INSeq_E1_D16_M2_Bt7330.fastq.gz
Bt7330	HLH	03	04	E1.3.4	Multi_taxon_INSeq_E1_D4_M3_Bt7330.fastq.gz
Bt7330	HLH	03	10	E1.3.10	Multi_taxon_INSeq_E1_D10_M3_Bt7330.fastq.gz
Bt7330	HLH	03	16	E1.3.16	Multi_taxon_INSeq_E1_D16_M3_Bt7330.fastq.gz
Bt7330	HLH	05	04	E1.5.4	Multi_taxon_INSeq_E1_D4_M5_Bt7330.fastq.gz
Bt7330	HLH	05	10	E1.5.10	Multi_taxon_INSeq_E1_D10_M5_Bt7330.fastq.gz
Bt7330	HLH	05	16	E1.5.16	Multi_taxon_INSeq_E1_D16_M5_Bt7330.fastq.gz
Bt7330	LHL	11	04	E1.11.4	Multi_taxon_INSeq_E1_D4_M11_Bt7330.fastq.gz
Bt7330	LHL	11	10	E1.11.10	Multi_taxon_INSeq_E1_D10_M11_Bt7330.fastq.gz
Bt7330	LHL	11	16	E1.11.16	Multi_taxon_INSeq_E1_D16_M11_Bt7330.fastq.gz
Bt7330	LHL	12	04	E1.12.4	Multi_taxon_INSeq_E1_D4_M12_Bt7330.fastq.gz
Bt7330	LHL	12	10	E1.12.10	Multi_taxon_INSeq_E1_D10_M12_Bt7330.fastq.gz
Bt7330	LHL	12	16	E1.12.16	Multi_taxon_INSeq_E1_D16_M12_Bt7330.fastq.gz
Bt7330	LHL	13	04	E1.13.4	Multi_taxon_INSeq_E1_D4_M13_Bt7330.fastq.gz
Bt7330	LHL	13	10	E1.13.10	Multi_taxon_INSeq_E1_D10_M13_Bt7330.fastq.gz
Bt7330	LHL	13	16	E1.13.16	Multi_taxon_INSeq_E1_D16_M13_Bt7330.fastq.gz
Bt7330	LHL	15	04	E1.15.4	Multi_taxon_INSeq_E1_D4_M15_Bt7330.fastq.gz
Bt7330	LHL	15	10	E1.15.10	Multi_taxon_INSeq_E1_D10_M15_Bt7330.fastq.gz
Bt7330	LHL	15	16	E1.15.16	Multi_taxon_INSeq_E1_D16_M15_Bt7330.fastq.gz
Bt7330	LLL	16	04	E1.16.4	Multi_taxon_INSeq_E1_D4_M16_Bt7330.fastq.gz
Bt7330	LLL	16	10	E1.16.10	Multi_taxon_INSeq_E1_D10_M16_Bt7330.fastq.gz
Bt7330	LLL	16	16	E1.16.16	Multi_taxon_INSeq_E1_D16_M16_Bt7330.fastq.gz
Bt7330	LLL	18	04	E1.18.4	Multi_taxon_INSeq_E1_D4_M18_Bt7330.fastq.gz
Bt7330	LLL	18	10	E1.18.10	Multi_taxon_INSeq_E1_D10_M18_Bt7330.fastq.gz
Bt7330	LLL	18	16	E1.18.16	Multi_taxon_INSeq_E1_D16_M18_Bt7330.fastq.gz
Bt7330	LLL	19	04	E1.19.4	Multi_taxon_INSeq_E1_D4_M19_Bt7330.fastq.gz
Bt7330	LLL	19	10	E1.19.10	Multi_taxon_INSeq_E1_D10_M19_Bt7330.fastq.gz
Bt7330	LLL	19	16	E1.19.16	Multi_taxon_INSeq_E1_D16_M19_Bt7330.fastq.gz
Bt7330	input	0	01	input.1.0	Multi_taxon_INSeq_input_sample1_Bt7330.fastq.gz
Bt7330	input	0	02	input.2.0	Multi_taxon_INSeq_input_sample2_Bt7330.fastq.gz
Bt7330	input	0	03	input.3.0	Multi_taxon_INSeq_input_sample3_Bt7330.fastq.gz
Bt7330	input	0	04	input.4.0	Multi_taxon_INSeq_input_sample4_Bt7330.fastq.gz
Bt7330	input	0	05	input.5.0	Multi_taxon_INSeq_input_sample5_Bt7330.fastq.gz
Bt7330	input	0	06	input.6.0	Multi_taxon_INSeq_input_sample6_Bt7330.fastq.gz
Bt7330	input	0	07	input.7.0	Multi_taxon_INSeq_input_sample7_Bt7330.fastq.gz
Bt7330	input	0	08	input.8.0	Multi_taxon_INSeq_input_sample8_Bt7330.fastq.gz
Bt7330	input	0	09	input.9.0	Multi_taxon_INSeq_input_sample9_Bt7330.fastq.gz
Bt7330	input	0	10	input.10.0	Multi_taxon_INSeq_input_sample10_Bt7330.fastq.gz
Bt7330	input	0	11	input.11.0	Multi_taxon_INSeq_input_sample11_Bt7330.fastq.gz
Bt7330	input	0	12	input.12.0	Multi_taxon_INSeq_input_sample12_Bt7330.fastq.gz
Bt7330	input	0	13	input.13.0	Multi_taxon_INSeq_input_sample13_Bt7330.fastq.gz
Bt7330	input	0	14	input.14.0	Multi_taxon_INSeq_input_sample14_Bt7330.fastq.gz
Bt7330	input	0	15	input.15.0	Multi_taxon_INSeq_input_sample15_Bt7330.fastq.gz
Bt7330	input	0	16	input.16.0	Multi_taxon_INSeq_input_sample16_Bt7330.fastq.gz
Bt7330	input	0	17	input.17.0	Multi_taxon_INSeq_input_sample17_Bt7330.fastq.gz
Bt7330	input	0	18	input.18.0	Multi_taxon_INSeq_input_sample18_Bt7330.fastq.gz
Bt7330	input	0	19	input.19.0	Multi_taxon_INSeq_input_sample19_Bt7330.fastq.gz
Bt7330	input	0	20	input.20.0	Multi_taxon_INSeq_input_sample20_Bt7330.fastq.gz
Bt7330	input	0	21	input.21.0	Multi_taxon_INSeq_input_sample21_Bt7330.fastq.gz
Bt7330	input	0	22	input.22.0	Multi_taxon_INSeq_input_sample22_Bt7330.fastq.gz
Bt7330	input	0	23	input.23.0	Multi_taxon_INSeq_input_sample23_Bt7330.fastq.gz
Bt7330	input	0	24	input.24.0	Multi_taxon_INSeq_input_sample24_Bt7330.fastq.gz
Bt7330	input	0	25	input.25.0	Multi_taxon_INSeq_input_sample25_Bt7330.fastq.gz
Bt7330	input	0	26	input.26.0	Multi_taxon_INSeq_input_sample26_Bt7330.fastq.gz
Bt7330	input	0	27	input.27.0	Multi_taxon_INSeq_input_sample27_Bt7330.fastq.gz
Bt7330	input	0	28	input.28.0	Multi_taxon_INSeq_input_sample28_Bt7330.fastq.gz
Bt7330	input	0	29	input.29.0	Multi_taxon_INSeq_input_sample29_Bt7330.fastq.gz
Bt7330	input	0	30	input.30.0	Multi_taxon_INSeq_input_sample30_Bt7330.fastq.gz
Bt7330	input	0	31	input.31.0	Multi_taxon_INSeq_input_sample31_Bt7330.fastq.gz
Bt7330	input	0	32	input.32.0	Multi_taxon_INSeq_input_sample32_Bt7330.fastq.gz
Bt7330	input	0	33	input.33.0	Multi_taxon_INSeq_input_sample33_Bt7330.fastq.gz
Bt7330	input	0	34	input.34.0	Multi_taxon_INSeq_input_sample34_Bt7330.fastq.gz
Bt7330	input	0	35	input.35.0	Multi_taxon_INSeq_input_sample35_Bt7330.fastq.gz
Bt7330	input	0	36	input.36.0	Multi_taxon_INSeq_input_sample36_Bt7330.fastq.gz
Bt7330	input	0	37	input.37.0	Multi_taxon_INSeq_input_sample37_Bt7330.fastq.gz
Bt7330	input	0	38	input.38.0	Multi_taxon_INSeq_input_sample38_Bt7330.fastq.gz
Bt7330	input	0	39	input.39.0	Multi_taxon_INSeq_input_sample39_Bt7330.fastq.gz
Bt7330	input	0	40	input.40.0	Multi_taxon_INSeq_input_sample40_Bt7330.fastq.gz
BtVPI	HHH	06	04	E1.6.4	Multi_taxon_INSeq_E1_D4_M6_BtVPI.fastq.gz
BtVPI	HHH	06	10	E1.6.10	Multi_taxon_INSeq_E1_D10_M6_BtVPI.fastq.gz
BtVPI	HHH	06	16	E1.6.16	Multi_taxon_INSeq_E1_D16_M6_BtVPI.fastq.gz
BtVPI	HHH	07	04	E1.7.4	Multi_taxon_INSeq_E1_D4_M7_BtVPI.fastq.gz
BtVPI	HHH	07	10	E1.7.10	Multi_taxon_INSeq_E1_D10_M7_BtVPI.fastq.gz
BtVPI	HHH	07	16	E1.7.16	Multi_taxon_INSeq_E1_D16_M7_BtVPI.fastq.gz
BtVPI	HHH	08	04	E1.8.4	Multi_taxon_INSeq_E1_D4_M8_BtVPI.fastq.gz
BtVPI	HHH	08	10	E1.8.10	Multi_taxon_INSeq_E1_D10_M8_BtVPI.fastq.gz
BtVPI	HHH	08	16	E1.8.16	Multi_taxon_INSeq_E1_D16_M8_BtVPI.fastq.gz
BtVPI	HHH	09	04	E1.9.4	Multi_taxon_INSeq_E1_D4_M9_BtVPI.fastq.gz
BtVPI	HHH	09	10	E1.9.10	Multi_taxon_INSeq_E1_D10_M9_BtVPI.fastq.gz
BtVPI	HHH	09	16	E1.9.16	Multi_taxon_INSeq_E1_D16_M9_BtVPI.fastq.gz
BtVPI	HHH	10	04	E1.10.4	Multi_taxon_INSeq_E1_D4_M10_BtVPI.fastq.gz
BtVPI	HHH	10	10	E1.10.10	Multi_taxon_INSeq_E1_D10_M10_BtVPI.fastq.gz
BtVPI	HHH	10	16	E1.10.16	Multi_taxon_INSeq_E1_D16_M10_BtVPI.fastq.gz
BtVPI	HLH	01	04	E1.1.4	Multi_taxon_INSeq_E1_D4_M1_BtVPI.fastq.gz
BtVPI	HLH	01	10	E1.1.10	Multi_taxon_INSeq_E1_D10_M1_BtVPI.fastq.gz
BtVPI	HLH	01	16	E1.1.16	Multi_taxon_INSeq_E1_D16_M1_BtVPI.fastq.gz
BtVPI	HLH	02	04	E1.2.4	Multi_taxon_INSeq_E1_D4_M2_BtVPI.fastq.gz
BtVPI	HLH	02	10	E1.2.10	Multi_taxon_INSeq_E1_D10_M2_BtVPI.fastq.gz
BtVPI	HLH	02	16	E1.2.16	Multi_taxon_INSeq_E1_D16_M2_BtVPI.fastq.gz
BtVPI	HLH	03	04	E1.3.4	Multi_taxon_INSeq_E1_D4_M3_BtVPI.fastq.gz
BtVPI	HLH	03	10	E1.3.10	Multi_taxon_INSeq_E1_D10_M3_BtVPI.fastq.gz
BtVPI	HLH	03	16	E1.3.16	Multi_taxon_INSeq_E1_D16_M3_BtVPI.fastq.gz
BtVPI	HLH	05	04	E1.5.4	Multi_taxon_INSeq_E1_D4_M5_BtVPI.fastq.gz
BtVPI	HLH	05	10	E1.5.10	Multi_taxon_INSeq_E1_D10_M5_BtVPI.fastq.gz
BtVPI	HLH	05	16	E1.5.16	Multi_taxon_INSeq_E1_D16_M5_BtVPI.fastq.gz
BtVPI	LHL	11	04	E1.11.4	Multi_taxon_INSeq_E1_D4_M11_BtVPI.fastq.gz
BtVPI	LHL	11	10	E1.11.10	Multi_taxon_INSeq_E1_D10_M11_BtVPI.fastq.gz
BtVPI	LHL	11	16	E1.11.16	Multi_taxon_INSeq_E1_D16_M11_BtVPI.fastq.gz
BtVPI	LHL	12	04	E1.12.4	Multi_taxon_INSeq_E1_D4_M12_BtVPI.fastq.gz
BtVPI	LHL	12	10	E1.12.10	Multi_taxon_INSeq_E1_D10_M12_BtVPI.fastq.gz
BtVPI	LHL	12	16	E1.12.16	Multi_taxon_INSeq_E1_D16_M12_BtVPI.fastq.gz
BtVPI	LHL	13	04	E1.13.4	Multi_taxon_INSeq_E1_D4_M13_BtVPI.fastq.gz
BtVPI	LHL	13	10	E1.13.10	Multi_taxon_INSeq_E1_D10_M13_BtVPI.fastq.gz
BtVPI	LHL	13	16	E1.13.16	Multi_taxon_INSeq_E1_D16_M13_BtVPI.fastq.gz
BtVPI	LHL	15	04	E1.15.4	Multi_taxon_INSeq_E1_D4_M15_BtVPI.fastq.gz
BtVPI	LHL	15	10	E1.15.10	Multi_taxon_INSeq_E1_D10_M15_BtVPI.fastq.gz
BtVPI	LHL	15	16	E1.15.16	Multi_taxon_INSeq_E1_D16_M15_BtVPI.fastq.gz
BtVPI	LLL	16	04	E1.16.4	Multi_taxon_INSeq_E1_D4_M16_BtVPI.fastq.gz
BtVPI	LLL	16	10	E1.16.10	Multi_taxon_INSeq_E1_D10_M16_BtVPI.fastq.gz
BtVPI	LLL	16	16	E1.16.16	Multi_taxon_INSeq_E1_D16_M16_BtVPI.fastq.gz
BtVPI	LLL	18	04	E1.18.4	Multi_taxon_INSeq_E1_D4_M18_BtVPI.fastq.gz
BtVPI	LLL	18	10	E1.18.10	Multi_taxon_INSeq_E1_D10_M18_BtVPI.fastq.gz
BtVPI	LLL	18	16	E1.18.16	Multi_taxon_INSeq_E1_D16_M18_BtVPI.fastq.gz
BtVPI	LLL	19	04	E1.19.4	Multi_taxon_INSeq_E1_D4_M19_BtVPI.fastq.gz
BtVPI	LLL	19	10	E1.19.10	Multi_taxon_INSeq_E1_D10_M19_BtVPI.fastq.gz
BtVPI	LLL	19	16	E1.19.16	Multi_taxon_INSeq_E1_D16_M19_BtVPI.fastq.gz
BtVPI	input	0	01	input.1.0	Multi_taxon_INSeq_input_sample1_BtVPI.fastq.gz
BtVPI	input	0	02	input.2.0	Multi_taxon_INSeq_input_sample2_BtVPI.fastq.gz
BtVPI	input	0	03	input.3.0	Multi_taxon_INSeq_input_sample3_BtVPI.fastq.gz
BtVPI	input	0	04	input.4.0	Multi_taxon_INSeq_input_sample4_BtVPI.fastq.gz
BtVPI	input	0	05	input.5.0	Multi_taxon_INSeq_input_sample5_BtVPI.fastq.gz
BtVPI	input	0	06	input.6.0	Multi_taxon_INSeq_input_sample6_BtVPI.fastq.gz
BtVPI	input	0	07	input.7.0	Multi_taxon_INSeq_input_sample7_BtVPI.fastq.gz
BtVPI	input	0	08	input.8.0	Multi_taxon_INSeq_input_sample8_BtVPI.fastq.gz
BtVPI	input	0	09	input.9.0	Multi_taxon_INSeq_input_sample9_BtVPI.fastq.gz
BtVPI	input	0	10	input.10.0	Multi_taxon_INSeq_input_sample10_BtVPI.fastq.gz
BtVPI	input	0	11	input.11.0	Multi_taxon_INSeq_input_sample11_BtVPI.fastq.gz
BtVPI	input	0	12	input.12.0	Multi_taxon_INSeq_input_sample12_BtVPI.fastq.gz
BtVPI	input	0	13	input.13.0	Multi_taxon_INSeq_input_sample13_BtVPI.fastq.gz
BtVPI	input	0	14	input.14.0	Multi_taxon_INSeq_input_sample14_BtVPI.fastq.gz
BtVPI	input	0	15	input.15.0	Multi_taxon_INSeq_input_sample15_BtVPI.fastq.gz
BtVPI	input	0	16	input.16.0	Multi_taxon_INSeq_input_sample16_BtVPI.fastq.gz
BtVPI	input	0	17	input.17.0	Multi_taxon_INSeq_input_sample17_BtVPI.fastq.gz
BtVPI	input	0	18	input.18.0	Multi_taxon_INSeq_input_sample18_BtVPI.fastq.gz
BtVPI	input	0	19	input.19.0	Multi_taxon_INSeq_input_sample19_BtVPI.fastq.gz
BtVPI	input	0	20	input.20.0	Multi_taxon_INSeq_input_sample20_BtVPI.fastq.gz
BtVPI	input	0	21	input.21.0	Multi_taxon_INSeq_input_sample21_BtVPI.fastq.gz
BtVPI	input	0	22	input.22.0	Multi_taxon_INSeq_input_sample22_BtVPI.fastq.gz
BtVPI	input	0	23	input.23.0	Multi_taxon_INSeq_input_sample23_BtVPI.fastq.gz
